# A structural analysis of amyloid polymorphism in disease: clues for selective vulnerability?

**DOI:** 10.1101/2021.03.01.433317

**Authors:** Rob van der Kant, Nikolaos Louros, Joost Schymkowitz, Frederic Rousseau

**Affiliations:** Switch laboratory, VIB Center for Brain and Disease Research, Leuven, Belgium; Department for Cellular and Molecular Medicine, KU Leuven, Herestraat 49, 3000 Leuven, Belgium

## Abstract

The increasing amount of amyloid structures offers an opportunity to investigate the general principles determining amyloid stability and polymorphism in disease. We find that amyloid stability is dominated by about 30% of residues localized in few segments interspersed with regions that are often structurally frustrated in the cross-β conformation. These stable segments correspond to known aggregation-nucleating regions and constitute a cross-β structural framework that is shared among polymorphs. Alternative tertiary packing of these segments within the protofibril results in conformationally different but energetically similar polymorphs. This combination of a conserved structural framework along the axis and energetic ambiguity across the axis results in polymorphic plasticity that explains a number of fundamental amyloid properties, including fibril defects and brittleness but also the polymorphic instability of amyloids in simple aqueous buffers. Together these findings suggest a structural model for in vivo polymorphic bias and selective cellular vulnerability whereby (1) polymorphic bias is induced by particular templating interactions in susceptible cells, (2) once formed specific polymorphs are entropically primed to selectively bind similar targets in neighbouring cells, (3) conservation of polymorphic bias during pathological spreading implies the continued presence of similar templating interactions in successive susceptible cells and (4) absence of templating interactions relaxes polymorphic bias possibly allowing for the modification of cellular susceptibilities during disease progression by novel templating interactions.
