## Supplementary Table 1 for "A structural analysis of amyloid polymorphism in disease: clues for selective vulnerability?"

### Sheet: Fibril structures
reviewed	PDB ID	Structure Title	Exp. Method	Dep. Date	Resolution or Conformers curated	Structure Author	Residue Count	Residue range	Protein	Mutation	Patient Derived	Disease	Tissue	Excluding reason
x	6SHS	Abeta fibril (Morphology I)	ELECTRON MICROSCOPY	2019-08-08	4.4	Kollmer, M. Fandrich, M.	480	1-40	Abeta		+	Cerebral amyloid angiopathy	meningeal tissue from AD patient
x	2LMN	Structural Model for a 40-Residue Beta-Amyloid Fibril with Two-Fold Symmetry, Positive Stagger	SOLID-STATE NMR	2011-12-08	10	Tycko, R. Petkova, A.	480	9-40	Abeta		-
x	2LMO	Structural Model for a 40-Residue Beta-Amyloid Fibril with Two-Fold Symmetry, Negative Stagger	SOLID-STATE NMR	2011-12-08	10	Tycko, R. Petkova, A.	480	9-40	Abeta		-
x	2LMP	Structural Model for a 40-residue Beta-Amyloid Fibril with Three-Fold Symmetry, Positive Stagger	SOLID-STATE NMR	2011-12-08	10	Tycko, R. Paravastu, A.	720	9-40	Abeta		-
x	2LMQ	Structural Model for a 40-residue Beta-Amyloid Fibril with Three-Fold Symmetry, Negative Stagger	SOLID-STATE NMR	2011-12-09	10	Tycko, R. Paravastu, A.	720	9-40	Abeta		-
x	2LNQ	40-residue D23N beta amyloid fibril	SOLID-STATE NMR	2012-01-03	10	Qiang, W. Yau, W. Luo, Y. Mattson, M.P. Tycko, R.	320	15-40	Abeta	D23N	-
x	2M4J	40-residue beta-amyloid fibril derived from Alzheimer's disease brain	SOLID-STATE NMR	2013-02-05	20	Lu, J. Qiang, W. Meredith, S.C. Yau, W. Schweiters, C.D. Tycko, R.	360	1-40	Abeta		+	Sporadic Alzheimer's Disease	occipital brain lobe
x	2MPZ	Atomic model of the Abeta D23N 'Iowa' mutant using solid-state NMR, EM and Rosetta modeling	SOLID-STATE NMR	2014-06-10	5	Sgourakis, N.G. Qiang, W.	702	15-40	Abeta	D23N	-
x	2MVX	Atomic-resolution 3D structure of amyloid-beta fibrils: the Osaka mutation	SOLID-STATE NMR	2014-10-17	20	Schuetz, A.K. Vagt, T. Huber, M. Ovchinnikova, O.Y. Cadalbert, R. Wall, J. Guentert, P. Bockmann, A. Glockshuber, R. Meier, B.H.	390	1-40	Abeta	OSAKA	-
x	5OQV	Near-atomic resolution fibril structure of complete amyloid-beta(1-42) by cryo-EM	ELECTRON MICROSCOPY	2017-08-14	4	Gremer, L. Schoelzel, D. Schenk, C. Reinartz, E. Labahn, J. Ravelli, R. Tusche, M. Lopez-Iglesias, C. Hoyer, W. Heise, H. Willbold, D. Schroeder, G.F.	378	1-42	Abeta		-
x	2MXU	42-Residue Beta Amyloid Fibril	SOLID-STATE NMR	2015-01-14	10	Xiao, Y. Ma, B. McElheny, D. Parthasarathy, S. Long, F. Hoshi, M. Nussinov, R. Ishii, Y.	504	1-42	Abeta		-
x	5KK3	Atomic Resolution Structure of Monomorphic AB42 Amyloid Fibrils	SOLID-STATE NMR	2016-06-20	10	Colvin, M.T. Silvers, R. Zhe Ni, Q. Can, T.V. Sergeyev, I. Rosay, M. Donovan, K.J. Michael, B. Wall, J. Linse, S. Griffin, R.G.	756	1-42	Abeta		-
x	2NAO	Atomic resolution structure of a disease-relevant Abeta(1-42) amyloid fibril	SOLUTION NMR	2016-01-07	10	Waelti, M.A., Ravotti, F., Arai, H., Glabe, C., Wall, J., Bockmann, A., Guntert, P., Meier, B.H., Riek, R.		1-42	Abeta		-
x	2BEG	3D Structure of Alzheimer's Abeta(1-42) fibrils	SOLUTION NMR	2005-10-24	10	Luhrs, T., Ritter, C., Adrian, M., Riek-Loher, D., Bohrmann, B., Dobeli, H., Schubert, D., Riek, R.		17-42	Abeta		-
x	6RHY	Structure of pore-forming amyloid-beta tetramers	SOLUTION NMR	2019-04-23	15	Bardiaux, B., Ciudad, S., Carulla, N.		1-42	Abeta		-
x	6CU7	Alpha Synuclein fibril formed by full length protein - Rod Polymorph	ELECTRON MICROSCOPY	2018-03-23	3.5	Li, B. Hatami, A. Ge, P. Murray, K.A. Sheth, P. Zhang, M. Nair, G. Sawaya, M.R. Zhu, C. Broad, M. Shin, W.S. Ye, S. John, V. Eisenberg, D.S. Zhou, Z.H. Jiang, L.	1400	38-97	Asyn		-
x	6CU8	Alpha Synuclein fibril formed by full length protein - Twister Polymorph	ELECTRON MICROSCOPY	2018-03-23	3.6	Li, B. Hatami, A. Ge, P. Murray, K.A. Sheth, P. Zhang, M. Nair, G. Sawaya, M.R. Zhu, C. Broad, M. Shin, W.S. Ye, S. John, V. Eisenberg, D.S. Zhou, Z.H. Jiang, L.	1400	43-83	Asyn		-
x	6FLT	Structure of alpha-synuclein fibrils	ELECTRON MICROSCOPY	2018-01-28	3.42	Guerrero-Ferreira, R. Taylor, N.M.I. Mona, D. Riek, R. Britschgi, M. Stahlberg, H.	1210	38-95	Asyn		-
x	6H6B	Structure of alpha-synuclein fibrils	ELECTRON MICROSCOPY	2018-07-26	3.4	Guerrero-Ferreira, R. Taylor, N.M.I. Mona, D. Ringler, P. Lauer, M.E. Riek, R. Britschgi, M. Stahlberg, H.	1210	38-95	Asyn		-
x	6OSJ	Cryo-EM structure of the N-terminally acetylated full length alpha-synuclein fibrils (Ac1-140)	ELECTRON MICROSCOPY	2019-05-01	2.8	Xiaodan, N. Ryan, P.M. Jiansen, J. Jennifer, C.L.	1400	37-97	Asyn		-
x	6OSL	Cryo-EM structure of the N-terminally acetylated C-terminal Alpha-synuclein truncation Ac1-122	ELECTRON MICROSCOPY	2019-05-01	3	Ni, X. McGlinchey, R.P. Jiang, J. Lee, J.C.	1400	39-97	Asyn		-
x	6OSM	Cryo-EM structure of the N-terminally acetylated C-terminal Alpha-synuclein truncation Ac1-103	ELECTRON MICROSCOPY	2019-05-01	3.4	Xiaodan, N. Ryan, P.M. Jiansen, J. Jennifer, C.L.	1400	37-96	Asyn		-
x	6PEO	Cryo-EM structure of alpha-synuclein H50Q Narrow Fibril	ELECTRON MICROSCOPY	2019-06-20	3.3	Boyer, D.R. Li, B. Sawaya, M.R. Jiang, L. Eisenberg, D.S.	700	36-99	Asyn	H50Q	-
x	6PES	Cryo-EM structure of alpha-synuclein H50Q Wide Fibril	ELECTRON MICROSCOPY	2019-06-20	3.6	Boyer, D.R. Li, B. Sawaya, M.R. Jiang, L. Eisenberg, D.S.	1400	44-97	Asyn	H50Q	-
x	6RT0	cryo-em structure of alpha-synuclein fibril polymorph 2A	ELECTRON MICROSCOPY	2019-05-22	3.1	Guerrero-Ferreira, R. Taylor, N.M.I. Arteni, A.A. Melki, R. Meier, B.H. Bockmann, A. Bousset, L. Stahlberg, H.	1400	1-25/36-97	Asyn		-
x	6RTB	cryo-em structure of alpha-synuclein fibril polymorph 2B	ELECTRON MICROSCOPY	2019-05-22	3.46	Guerrero-Ferreira, R. Taylor, N.M.I. Arteni, A.A. Melki, R. Meier, B.H. Bockmann, A. Bousset, L. Stahlberg, H.	1400	9-24/35-93	Asyn	H50Q	-
x	6SST	cryo-em structure of alpha-synuclein fibril polymorph 2B	ELECTRON MICROSCOPY	2019-09-09	3.4	Guerrero-Ferreira, R. Taylor, N.M.I. Arteni, A.A. Melki, R. Meier, B.H. Bockmann, A. Bousset, L. Stahlberg, H.	1400	14-25/36-96	Asyn		-
x	6SSX	cryo-em structure of alpha-synuclein fibril polymorph 2A	ELECTRON MICROSCOPY	2019-09-09	2.98	Guerrero-Ferreira, R. Taylor, N.M.I. Arteni, A.A. Melki, R. Meier, B.H. Bockmann, A. Bousset, L. Stahlberg, H.	1400	14-25/36-96	Asyn		-
x	6UFR	Structure of recombinantly assembled E46K alpha-synuclein fibrils	ELECTRON MICROSCOPY	2019-09-24	2.5	Eisenberg, D.S. Boyer, D.R. Sawaya, M.R. Li, B. Jiang, L.	1400	36-98	Asyn	E46K	-
x	6XYO	Multiple system atrophy Type I alpha-synuclein filament	ELECTRON MICROSCOPY	2020-01-30	2.6	Schweighauser, M. Shi, Y. Tarutani, A. Kametani, F. Murzin, A.G. Ghetti, B. Matsubara, T. Tomita, T. Ando, T. Hasegawa, K. Murayama, S. Yoshida, M. Hasegawa, M. Scheres, S.H.W. Goedert, M.	1400	21-94	Asyn		+	Multiple system atrophy	putamen (brain)
x	6XYP	Multiple system atrophy Type II-1 alpha-synuclein filament	ELECTRON MICROSCOPY	2020-01-30	3.29	Schweighauser, M. Shi, Y. Tarutani, A. Kametani, F. Murzin, A.G. Ghetti, B. Matsubara, T. Tomita, T. Ando, T. Hasegawa, K. Murayama, S. Yoshida, M. Hasegawa, M. Scheres, S.H.W. Goedert, M.	1400	36-94	Asyn		+	Multiple system atrophy	putamen (brain)
x	6XYQ	Multiple system atrophy Type II-2 alpha-synuclein filament	ELECTRON MICROSCOPY	2020-01-30	3.09	Schweighauser, M. Shi, Y. Tarutani, A. Kametani, F. Murzin, A.G. Ghetti, B. Matsubara, T. Tomita, T. Ando, T. Hasegawa, K. Murayama, S. Yoshida, M. Hasegawa, M. Scheres, S.H.W. Goedert, M.	1400	36-94	Asyn		+	Multiple system atrophy	putamen (brain)
x	6LRQ	Cryo-EM structure of A53T alpha-synuclein amyloid fibril	ELECTRON MICROSCOPY	2020-01-16	3.49	Sun, Y.P., Zhao, K., Liu, C.		37-99	Asyn	A53T	-
x	2N0A	Atomic-resolution structure of alpha-synuclein fibrils	SOLID-STATE NMR	2015-03-04	1	Tuttle, M.D., Comellas, G., Nieuwkoop, A.J., Covell, D.J., Berthold, D.A., Kloepper, K.D., Courtney, J.M., Kim, J.K., Schwieters, C.D., Lee, V.M., George, J.M., Rienstra, C.M.	1400	1-140	Asyn		-
	6GK3	Two protofilament beta-2-microglobulin amyloid fibril	ELECTRON MICROSCOPY	2018-05-18	3.97	Iadanza, M.G. Ranson, N.A.	512	22-85	B2m		-
	2E8D	3D Structure of amyloid protofilaments of beta2-microglobulin fragment probed by solid-state NMR	SOLID-STATE NMR	2007-01-19	10	Fujiwara, T.	88	20-41	B2m		-
	5W3N	Molecular structure of FUS low sequence complexity domain protein fibrils	SOLID-STATE NMR	2017-06-08	20	Murray, D.T. Kato, M. Lin, Y. Thurber, K. Hung, I. McKnight, S. Tycko, R.	2169	37-97	Fus		-
	6NZN	Dimer-of-dimer amyloid fibril structure of glucagon	SOLID-STATE NMR	2019-02-14	10	Gelenter, M.D. Smith, K.J. Liao, S.Y. Mandala, V.S. Dregni, A.J. Lamm, M.S. Tian, Y. Wei, X. Pochan, D.J. Tucker, T.J. Su, Y. Hong, M.	464	1-29	Gcg		-
	6Y1A	Amyloid fibril structure of islet amyloid polypeptide	ELECTRON MICROSCOPY	2020-02-11	4.2	Roeder, C., Kupreichyk, T., Gremer, L., Schaefer, L.U., Pothula, K.R., Ravelli, R.B.G., Willbold, D., Hoyer, W., Schroder, G.F.	400	13-37	IAPP		-
	6HUD	Cryo-EM structure of cardiac amyloid fibrils from an immunoglobulin light chain (AL) amyloidosis patient.	ELECTRON MICROSCOPY	2018-10-06	4	Paissoni, C. Camilloni, C.	680	1-37/66-105	LC		-
	6IC3	AL amyloid fibril from a lambda 1 light chain	ELECTRON MICROSCOPY	2018-12-02	3.3	Fritz, G. Faendrich, M. Schmidt, M. Radamaker, L.	928	15-105	LC		-
	6UUR	Human prion protein fibril, M129 variant	ELECTRON MICROSCOPY	2019-10-31	3.5	Glynn, C., Sawaya, M.R., Ge, P., Zhou, Z.H., Rodriguez, J.A.		106-145	PRP		-
	6MST	Cryo-EM structure of human AA amyloid fibril	ELECTRON MICROSCOPY	2018-10-18	2.7	Loerch, S. Rennegarbe, M. Liberta, F. Grigorieff, N. Fandrich, M. Schmidt, M.	792	2-55	SAA1		-
x	5O3O	Pronase-treated paired helical filament in Alzheimer's disease brain	ELECTRON MICROSCOPY	2017-05-24	3.5	Fitzpatrick, A.W.P. Falcon, B. He, S. Murzin, A.G. Murshudov, G. Garringer, H.G. Crowther, R.A. Ghetti, B. Goedert, M. Scheres, S.H.W.	730	306-378	Tau		+	Alzheimer's disease	frontal and temporal cortex
x	5O3T	Straight filament in Alzheimer's disease brain	ELECTRON MICROSCOPY	2017-05-24	3.4	Fitzpatrick, A.W.P. Falcon, B. He, S. Murzin, A.G. Murshudov, G. Garringer, H.G. Crowther, R.A. Ghetti, B. Goedert, M. Scheres, S.H.W.	730	306-378	Tau		+	Alzheimer's disease	frontal and temporal cortex
x	5O3L	Paired helical filament in Alzheimer's disease brain	ELECTRON MICROSCOPY	2017-05-24	3.4	Fitzpatrick, A.W.P. Falcon, B. He, S. Murzin, A.G. Murshudov, G. Garringer, H.G. Crowther, R.A. Ghetti, B. Goedert, M. Scheres, S.H.W.	730	306-378	Tau		+	Alzheimer's disease	frontal and temporal cortex
x	6GX5	Narrow Pick Filament from Pick's disease brain	ELECTRON MICROSCOPY	2018-06-26	3.2	Falcon, B. Zhang, W. Murzin, A.G. Murshudov, G. Garringer, H.J. Vidal, R. Crowther, R.A. Ghetti, B. Scheres, S.H.W. Goedert, M.	282	254-378	Tau		+	Pick's disease	grey matter of frontal and temporal cortex
x	6HRE	Paired helical filament from sporadic Alzheimer's disease brain	ELECTRON MICROSCOPY	2018-09-26	3.2	Falcon, B. Zhang, W. Schweighauser, M. Murzin, A.G. Vidal, R. Garringer, H.J. Ghetti, B. Scheres, S.H.W. Goedert, M.	2646	304-380	Tau		+	Sporadic Alzheimer's Disease	frontal cortex
x	6HRF	Straight filament from sporadic Alzheimer's disease brain	ELECTRON MICROSCOPY	2018-09-26	3.3	Falcon, B. Zhang, W. Schweighauser, M. Murzin, A.G. Vidal, R. Garringer, H.J. Ghetti, B. Scheres, S.H.W. Goedert, M.	2646	304-380	Tau		+	Sporadic Alzheimer's Disease	frontal cortex
x	6NWP	Chronic traumatic encephalopathy Type I Tau filament	ELECTRON MICROSCOPY	2019-02-07	2.3	Falcon, B. Zivanov, J. Zhang, W. Murzin, A.G. Garringer, H.J. Vidal, R. Crowther, R.A. Newell, K.L. Ghetti, B. Goedert, M. Scheres, H.W.	2646	305-379	Tau		+	chronic traumatic encephalopathy	temporal cortex
x	6NWQ	Chronic traumatic encephalopathy Type II Tau filament	ELECTRON MICROSCOPY	2019-02-07	3.4	Falcon, B. Zivanov, J. Zhang, W. Murzin, A.G. Garringer, H.J. Vidal, R. Crowther, R.A. Newell, K.L. Ghetti, B. Goedert, M. Scheres, H.W.	2646	305-379	Tau		+	chronic traumatic encephalopathy	temporal cortex
x	6QJH	Cryo-EM structure of heparin-induced 2N4R tau snake filaments	ELECTRON MICROSCOPY	2019-01-24	3.3	Zhang, W. Falcon, B. Murzin, A.G. Fan, J. Crowther, R.A. Goedert, M. Scheres, S.H.W.	177	272-330	Tau		-		heparin-induced in vitro fibrils
x	6QJM	Cryo-EM structure of heparin-induced 2N4R tau twister filaments	ELECTRON MICROSCOPY	2019-01-24	3.3	Zhang, W. Falcon, B. Murzin, A.G. Fan, J. Crowther, R.A. Goedert, M. Scheres, S.H.W.	144	274-292/304-321	Tau		-		heparin-induced in vitro fibrils
x	6QJP	Cryo-EM structure of heparin-induced 2N4R tau jagged filaments	ELECTRON MICROSCOPY	2019-01-24	3.5	Zhang, W. Falcon, B. Murzin, A.G. Fan, J. Crowther, R.A. Goedert, M. Scheres, S.H.W.	144	274-290/304-321	Tau		-		heparin-induced in vitro fibrils
x	6QJQ	Cryo-EM structure of heparin-induced 2N3R tau filaments	ELECTRON MICROSCOPY	2019-01-24	3.7	Zhang, W. Falcon, B. Murzin, A.G. Fan, J. Crowther, R.A. Goedert, M. Scheres, S.H.W.	168	274-330	Tau		-		heparin-induced in vitro fibrils
x	6TJO	Cryo-EM structure of TypeI tau filaments extracted from the brains of individuals with Corticobasal degeneration	ELECTRON MICROSCOPY	2019-11-26	3.2	Zhang, W. Murzin, A.G. Falcon, B. Shi, Y. Goedert, M. Scheres, S.H.W.	1323	274-380	Tau		-	corticobasal degeneration (tauopathy)	frontal cortex
x	6TJX	Cryo-EM structure of TypeII tau filaments extracted from the brains of individuals with Corticobasal degeneration	ELECTRON MICROSCOPY	2019-11-27	3	Zhang, W. Murzin, A.G. Falcon, B. Shi, Y. Goedert, M. Scheres, S.H.W.	2646	274-380	Tau		-	corticobasal degeneration (tauopathy)	frontal cortex
x	6VH7	Doublet Tau Fibril from Corticobasal Degeneration Human Brain Tissue	ELECTRON MICROSCOPY	2020-01-09	3.8	Arakhamia, T. Lee, C.E. Carlomagno, Y. Duong, D.M. Kundinger, S.R. Wang, K. Williams, D. DeTure, M. Dickson, D.W. Cook, C.N. Seyfried, N.T. Petrucelli, L. Fitzpatrick, A.W.P.	642	274-380	Tau		-	corticobasal degeneration (tauopathy)	medial frontal cortex
x	6VHA	Singlet Tau Fibril from Corticobasal Degeneration Human Brain Tissue	ELECTRON MICROSCOPY	2020-01-09	4.3	Arakhamia, T. Lee, C.E. Carlomagno, Y. Duong, D.M. Kundinger, S.R. Wang, K. Williams, D. DeTure, M. Dickson, D.W. Cook, C.N. Seyfried, N.T. Petrucelli, L. Fitzpatrick, A.W.P.	321	274-380	Tau		-	corticobasal degeneration (tauopathy)	medial frontal cortex
	2NNT	General structural motifs of amyloid protofilaments	SOLID-STATE NMR	2006-10-24	10	Ferguson, N. Becker, J. Tidow, H. Tremmel, S. Sharpe, T.D. Krause, G. Flinders, J. Petrovich, M. Berriman, J. Oschkinat, H. Fersht, A.R.	160	1-31	TCERG1		-
	6N37	SegA-sym, conformation of TDP-43 low complexity domain segment A sym	ELECTRON MICROSCOPY	2018-11-14	3.8	Cao, Q. Boyer, D.R. Sawaya, M.R. Eisenberg, D.S.	500	312-347	TDP43		-
	6N3A	SegA-long, conformation of TDP-43 low complexity domain segment A long	ELECTRON MICROSCOPY	2018-11-14	3.3	Cao, Q. Boyer, D.R. Sawaya, M.R. Eisenberg, D.S.	600	311-360+338-347	TDP43		-
	6N3B	SegA-asym, conformation of TDP-43 low complexity domain segment A asym	ELECTRON MICROSCOPY	2018-11-14	3.8	Cao, Q. Boyer, D.R. Sawaya, M.R. Eisenberg, D.S.	500	311-352	TDP43		-
	6N3C	SegB, conformation of TDP-43 low complexity domain segment A	ELECTRON MICROSCOPY	2018-11-14	3.3	Cao, Q. Boyer, D.R. Sawaya, M.R. Eisenberg, D.S.	920	288-319	TDP43		-
	6SDZ	transthyritin derived amyloid fibril from patient with hereditary V30M ATTR amyloidosis	ELECTRON MICROSCOPY	2019-07-29	2.97	Fritz, G. Agarwal, S. Faendrich, M.	1397	11-35/57-123	TTR	V30M	-
	2M5N	Atomic-resolution structure of a cross-beta protofilament	SOLID-STATE NMR	2013-02-27	20	Fitzpatrick, A.W.P. Debelouchina, G.T. Bayro, M.J. Clare, D.K. Caporini, M.A. Bajaj, V.S. Jaroniec, C.P. Wang, L. Ladizhansky, V. Muller, S. MacPhee, C.E. Waudby, C.A. Mott, H.R. de Simone, A. Knowles, T.P.J. Saibil, H.R. Vendruscolo, M. Orlova, E.V. Griffin, R.G. Dobson, C.M.	176	1-11	TTR		-
Excluded structrures
x	5AEF	Electron cryo-microscopy of an Abeta(1-42)amyloid fibril	ELECTRON MICROSCOPY	2015-08-29	5	Schmidt, M. Rohou, A. Lasker, K. Yadav, J.K. Schiene-Fischer, C. Fandrich, M. Grigorieff, N.	56	-	Abeta		-			Single cross-section
x	6VHL	Paired Helical Filament from Alzheimer's Disease Human Brain Tissue	ELECTRON MICROSCOPY	2020-01-10	3.3	Arakhamia, T. Lee, C.E. Carlomagno, Y. Duong, D.M. Kundinger, S.R. Wang, K. Williams, D. DeTure, M. Dickson, D.W. Cook, C.N. Seyfried, N.T. Petrucelli, L. Fitzpatrick, A.W.P.	154	304-380	Tau		-	Alzheimer's disease	medial frontal cortex	Single cross-section

### Sheet: Globular structures X-ray
Pdb	Chain
3NIR	A
3A38	A
2VB1	A
1US0	A
1R6J	A
2DSX	A
1UCS	A
1P9G	A
4I8H	A
2WFI	A
1GCI	A
2H5C	A
3UI4	A
2JFR	A
1PQ7	A
2OV0	A
1RB9	A
2B97	A
2O9S	A
1GWE	A
3Q8J	A
2YKZ	A
3O4P	A
1I1W	A
1MC2	A
1X8Q	A
2P74	A
1W0N	A
1NWZ	A
2PWA	A
1X6Z	A
3U7T	A
3KLR	A
2IXT	A
1IQZ	A
1G66	A
1V6P	A
1N4W	A
2BT9	A
4A02	A
4F19	A
1MUW	A
1OK0	A
2PVB	A
2Y78	A
2FDN	A
3ZSJ	A
2FMA	A
3QR7	A
1VYR	A
2FVY	A
1G4I	A
2BW4	A
3HGP	A
1VB0	A
1OEW	A
3VOR	A
2XOM	A
3V1A	A
2XJP	A
3G21	A
2RH2	A
1VBW	A
3QM9	A
3IP0	A
1N9B	A
2GKG	A
2DDX	A
7A3H	A
2XTT	A
2V8T	A
3ZR8	X
1MJ5	A
3VN3	A
1UFY	A
1XG0	A
1XG0	B
1XG0	C
3G46	A
3RY2	A
3ZZP	A
2CHH	A
3M5Q	A
1K5C	A
2VU6	A
1JFB	A
4AR6	A
1LUG	A
3D1P	A
3PUC	A
2BF6	A
3S6E	A
1ET1	A
2XFR	A
1EB6	A
3H31	A
3AGN	A
1MWQ	A
4EA9	A
1BYI	A
1C75	A
3AJ4	A
3DK9	A
1NLS	A
2BV4	A
1ZZK	A
3Q46	A
2XU3	A
4ACJ	A
1GQV	A
3JU4	A
2FWH	A
2CWS	A
3FYM	A
1O7J	A
2XOD	A
3NE0	A
3VLA	A
1L9L	A
3TEU	A
1V0L	A
1F94	A
3EO6	A
1ZUU	A
3FSA	A
1UZV	A
1GA6	A
2GUD	A
1LNI	A
2CNQ	A
3DHA	A
3A72	A
3VII	A
1RTQ	A
3PSM	A
1UG6	A
1KF3	A
3C70	A
1HJ8	A
2R31	A
2E4T	A
1LWB	A
2GGC	A
4EGU	A
3NVS	A
2RB5	A
1KTH	A
3KFF	A
1WUI	L
1WUI	S
2PND	A
1IRO	A
3ZUC	A
2JHF	A
1M1Q	A
1SFS	A
1PSR	A
2G58	A
3F7L	A
1A6M	A
2CAR	A
1KQP	A
4GZN	C
1K6U	A
2QSK	A
2ERL	A
3U7Q	A
3U7Q	B
1PWG	A
3VRC	A
2A6Z	A
3SK2	A
2IGD	A
1OE1	A
1QTW	A
1NKI	A
1C5E	A
1OD3	A
2IIM	A
1ZL0	A
1LKK	A
3TC8	A
3RWN	A
1MN8	A
3RPE	A
2BF9	A
2W15	A
2B3H	A
2PNE	A
2OIZ	A
2OIZ	D
2OIZ	H
3GOE	A
1XMK	A
2I4A	A
2A28	A
1RW1	A
4AXO	A
1TG0	A
1EXR	A
2VHA	A
4GDH	A
2V3I	A
4DRQ	A
3I94	A
1FSG	A
2CI1	A
2P5K	A
1P1X	A
3L5L	A
2AVM	A
3ULJ	A
2QXI	A
1ZLB	A
1IS9	A
3LO8	A
2C71	A
1R2Q	A
1NQJ	A
1NQJ	B
3TU8	A
3GMX	A
2HBW	A
2XWV	A
1UWC	A
1JM1	A
2Z72	A
2XMJ	A
1W66	A
1W23	A
1UNQ	A
3OV5	A
2HEU	A
2J9J	A
2J9J	B
1AHO	A
2DFB	A
3VM9	A
3L8W	A
2VZP	A
1UOZ	A
1KMV	A
3IQU	A
3RQ9	A
2AQM	A
1CC8	A
2X5Y	A
1U2H	A
2H3L	A
2NWD	X
2FE5	A
4B5O	A
3R2Q	A
2ZK9	X
3B64	A
4FEG	A
1SAU	A
1OAI	A
3CIJ	A
1RWY	A
1K7C	A
4FRU	A
1I40	A
3LWX	A
1ITX	A
4HL2	A
1LQT	B
4A9V	A
2D5M	A
3MCW	A
3VGI	A
2AIB	A
3EY6	A
1K5N	A
1K5N	B
3I06	A
4A29	A
1C7K	A
3NYC	A
1N40	A
2O90	A
2V9V	A
3F1L	A
4ANN	A
3VUP	A
1B6G	A
3KAN	A
2C9V	A
2XW6	A
3NON	A
4HCJ	A
1NPI	A
4HE6	A
3PB6	X
2OFC	A
1XJU	A
1QXY	A
1EUW	A
1J0O	A
4ATE	A
1P6O	A
1ZK4	A
3A4R	A
4G9E	A
3A4R	B
2G6F	X
3PFZ	A
3QZB	A
1D4T	A
2C2U	A
2VZC	A
2YHG	A
2QCP	X
3G5T	A
3SOJ	A
3P6D	A
4GA2	A
3JQ0	A
1QL0	A
2R16	A
3NBC	A
3E8M	A
1GMX	A
3TBN	A
2HDS	A
3KWE	A
2R0X	A
4GJZ	A
3ORU	A
2I61	A
1PMH	X
2ASC	A
3E5T	A
1Z2U	A
2CZQ	A
1KNG	A
3JYO	A
4D8B	A
1SBY	A
3R87	A
1WCG	A
3CUZ	A
4EIR	A
1QV1	A
3CU9	A
1TKJ	A
1I2T	A
1T8K	A
2AXW	A
2J45	A
3P4H	A
2QPN	A
3QHB	A
1B9O	A
1T3Y	A
1XQO	A
4B9G	A
2Q3G	A
2AB0	A
2WF7	A
2O5G	A
2P02	A
2CCW	A
2GJ3	A
1K4I	A
2NXV	A
2W39	A
2H5O	A
3BWH	A
3T7L	A
3ODV	A
2Z4U	A
3RZN	A
1P5F	A
3UE7	B
3A02	A
1QLW	A
1H1N	A
1CTJ	A
1TQG	A
4A8U	A
2VFR	A
3M1X	A
2BZV	A
2OLN	A
1BKR	A
3U97	A
1H12	A
1HDO	A
1DJT	A
2V1M	A
3A5F	A
1T2D	A
4AVR	A
2HIN	A
1HBN	A
1Z53	A
3QGZ	A
2WBQ	A
1HBN	B
1HBN	C
1H97	A
3CLM	A
1XT5	A
2O0B	A
1TUK	A
1SU7	A
1UZ3	A
2WRA	A
2NLR	A
1GWM	A
4H3U	A
4ERC	A
2X7K	A
2ZXY	A
2FBA	A
3CT6	A
2V8F	A
1PO7	A
2CS7	A
3ZZO	A
4H4N	A
1RG8	A
1TJX	A
1Q0E	A
3TYS	A
1C9O	A
4H4J	A
2UUY	B
2XFD	A
1U07	A
3NZN	A
2NSZ	A
2QVB	A
1ZLM	A
3SZH	A
4AOH	A
3JVM	A
2V3G	A
2O9U	X
4GS3	A
1YS1	X
3EIN	A
1WRI	A
3IR4	A
3OND	A
3HYN	A
2PGO	A
3DR0	A
2HXS	A
1YFQ	A
1WM3	A
1MJ4	A
1E9G	A
3DNJ	A
3K6I	A
1H4X	A
2NUK	A
1VR7	A
4EZI	A
3C6A	A
1M4L	A
2IAY	A
1G2B	A
3U99	A
3KBE	A
3OD3	A
3U23	A
1WMA	A
3LB2	A
3PPL	A
1L3K	A
2A3N	A
2O23	A
2QAA	A
1W7C	A
1Z70	X
2I5V	O
2W2E	A
1I8O	A
2GZV	A
3JUB	A
3BWZ	A
4HE5	A
1E4M	M
3AWU	A
1H4G	A
4B1M	A
4ES1	A
3AWU	B
1C0P	A
1KQ6	A
4ID0	A
3M7A	A
1R0R	E
1R0R	I
1KNM	A
3UAW	A
1ODM	A
1LU4	A
1ODV	A
2WJ5	A
3FA0	A
2UXY	A
3M0Z	A
3B4U	A
1CKU	A
2X25	B
3EF4	A
3ESS	A
2RFR	A
4FS7	A
3SNF	A
3VL9	A
1XDN	A
3OHE	A
3MQD	A
1MJU	H
3H5J	A
3HT1	A
1MJU	L
2WSO	A
3MVS	A
3CI3	A
1GYO	A
3MD7	A
3OT1	A
3GNE	A
1I76	A
3HVI	A
3EX4	A
1XMT	A
2R01	A
1A7S	A
4ASL	A
3SXX	A
3S6F	A
3T87	A
1CZP	A
2ZPT	X
2CIW	A
1I4U	A
3AYX	A
3AYX	B
3D9X	A
1KG2	A
3PD7	A
1X9I	A
4DD5	A
3GIU	A
3IPJ	A
1OLR	A
2ICC	A
3K21	A
3F7X	A
3LQB	A
2BLN	A
3RM3	A
3R72	A
2JJU	A
3MMH	A
2VBK	A
4GIE	A
3SQZ	A
2GXQ	A
1Z0W	A
3EDO	A
4EX6	A
1e+58	A
3EBZ	A
4EBG	A
1XOD	A
3PIB	A
1XOD	B
2F91	A
3R3R	A
2X5X	A
1UCR	A
2F91	B
3S0A	A
2IC6	A
2B69	A
1N60	A
1N60	C
3UF7	A
4G10	A
3OBL	A
2XI8	A
2Y72	A
3IHS	A
3IHS	B
3NDO	A
2JLI	A
2P45	B
3HNY	M
1WDP	A
2VPA	A
3M71	A
1Q6O	A
3T2C	A
3UJC	A
3M1O	A
2CAK	A
3CP5	A
1GU2	A
2R6V	A
2RHF	A
2QF4	A
4F14	A
4ABL	A
3UE2	A
3A07	A
3R3S	A
1GNL	A
1WC2	A
1S1P	A
3OQP	A
3SEE	A
1ZMA	A
3OXP	A
1NWW	A
2J8B	A
3H7U	A
4B9F	A
2JCQ	A
3ARX	A
3A9B	A
2IJ2	A
3TG0	A
1ARB	A
3L1E	A
1O7Q	A
3OYV	A
2ZNR	A
3CE1	A
3NZL	A
3MP9	A
3SG0	A
3RHB	A
1JG1	A
2XTS	A
2AHN	A
1OQV	A
2XTS	B
3U9W	A
3T0H	A
1WKQ	A
2V1Q	A
3RM2	H
2EKP	A
3GRD	A
2OML	A
3BS2	A
3MYX	A
2WSB	A
1HXH	A
2J9K	A
1W6S	A
1W6S	B
3H4T	A
2YLB	A
4FUU	A
2Q20	A
2OFZ	A
3PXL	A
2DLB	A
3HWU	A
3G0K	A
4AAN	A
3TQ2	A
2X4K	A
2R2Z	A
3PQH	A
1SIX	A
2GB4	A
3AMR	A
2BMO	A
2BMO	B
4F06	A
1e+29	A
1GXU	A
2A31	A
3IIX	A
1IJV	A
3KHF	A
2ZEX	A
1FYE	A
2Y0O	A
1WYX	A
3QDS	A
2O37	A
1WMS	A
2WNX	A
3M3P	A
2X5N	A
1KT7	A
3EDH	A
3BHY	A
3NS6	A
3BUU	A
4GWB	A
2FLH	A
1J9B	A
2XQQ	A
1KYF	A
1SNR	A
4A4J	A
3FWK	A
1SEN	A
2AKF	A
1ZGK	A
3BOG	C
3BFO	A
3PPT	A
1MQK	H
3UR8	A
1MQK	L
2DKJ	A
3LF5	A
3K67	A
1ATG	A
1TU9	A
1QU9	A
3FGV	A
3LYE	A
2BJD	A
2QDY	A
2QDY	B
1JR0	D
2YH5	A
3NEQ	A
4F98	A
3LAA	A
2W4J	A
2IZR	A
2NQW	A
1G61	A
3Q27	A
3R68	A
3C8L	A
2WEA	A
1K3X	A
4B8X	A
1IFC	A
3C8L	B
2I7D	A
1QTN	A
1QTN	B
3QXG	A
3LQW	A
3DRF	A
3V9J	A
1DJR	D
3C8P	A
2QE8	A
3S2R	A
3S2R	B
3NBM	A
1FCY	A
1WMD	A
3OGN	A
1KA1	A
2COV	D
1HX0	A
2BWF	A
1FK5	A
4GVQ	A
1JKV	A
2YEX	A
4FB7	A
3SGG	A
3L9A	X
1K8U	A
3KKF	A
3C2U	A
1VLY	A
2XIO	A
4EXK	A
3ZRX	A
3N08	A
1UAI	A
1U1W	A
1MEX	L
3LAG	A
1D4O	A
3AB5	A
1K3Y	A
3N6Z	A
2PRV	A
3EOJ	A
2JAE	A
3GVE	A
3N0R	A
3MST	A
2W5Q	A
1X6I	A
1OX0	A
1M70	A
2Y7E	A
3LEZ	A
1Q35	A
1GXM	A
3QXH	A
3BMZ	A
3A9F	A
1O2D	A
3HM4	A
2OKT	A
3HM4	B
2WLV	A
3ZUD	A
1N3L	A
3EUR	A
1WPN	A
3U7Z	A
2VLA	A
2J6L	A
2P2S	A
3QOO	A
2C1V	A
2FRG	P
3EBT	A
3NE8	A
2VBA	A
2AKZ	A
1GNT	A
3CKF	A
4EIS	A
3BLN	A
2A26	A
2YFO	A
1W2L	A
1LQ9	A
3U5L	A
4AFM	A
3ALF	A
3UEJ	A
3TPK	A
2PQ3	A
3LHI	A
3SIG	A
4H89	A
1JNI	A
3RXW	A
2HYK	A
3SOV	A
2CCV	A
3E8T	A
4AM1	A
3B0G	A
3I2V	A
3QVP	A
3F7E	A
1CSE	I
1NXM	A
2J9C	A
1JO8	A
2VUV	A
3BFQ	G
2VK2	A
2IFQ	A
3V7P	A
3ZXH	A
1OCJ	A
1WVF	A
1IRD	A
3IJJ	A
1OOH	A
2ZIB	A
1IRD	B
1BX7	A
4GQR	A
2ZFD	A
3OQ2	A
2ZFD	B
3B5M	A
2XKI	A
3KBF	A
1WKR	A
1HMT	A
2E7Z	A
2J8W	A
3KA8	A
3EIX	A
1WXC	B
3B9W	A
1NOF	A
1GK9	A
2E3B	A
1GK9	B
3GWK	C
4EP4	A
2WQF	A
2QSB	A
1LS9	A
4ICI	A
2WWE	A
2C60	A
2JEP	A
1Z2N	X
3SMV	A
4GGC	A
3MU7	A
2F69	A
1FLM	A
3MQZ	A
3NCQ	A
2B82	A
3OIG	A
3D1K	A
3D1K	B
3UB6	A
3DQY	A
3H4X	A
1GKP	A
3TLA	A
4E4U	A
2V6K	A
3OMY	A
1HK0	X
3FPC	A
4F3J	A
3R9F	A
1AMM	A
3GFA	A
4A6R	A
2W1J	A
2G8O	A
2XHF	A
3MVG	A
3PKA	A
3Q39	A
2FG1	A
2W3Q	A
2FVV	A
1YPH	C
1YPH	E
3F0D	A
3L0F	A
3S9X	A
3TB4	A
2E6F	A
3L0F	B
2BJI	A
1GZ8	A
1YNQ	A
3R0N	A
2I8T	A
1LZL	A
4GMQ	A
3L84	A
2QOC	A
4HVK	A
3US7	A
3JQL	A
2HYS	A
1EAJ	A
2Z51	A
2LIS	A
2A50	A
3JTM	A
2OXC	A
3HFO	A
3AK9	A
3S92	A
4A56	A
2A50	B
3E4V	A
4G2E	A
3VEJ	A
3P6I	A
3RX9	A
3S4M	A
3M8T	A
3FK8	A
3GA4	A
2JG2	A
1R0M	A
3OZY	A
1SXV	A
1VP8	A
3F2Z	A
2BKX	A
4AAZ	A
4HA4	A
1Q5M	A
3ODT	A
3I4G	A
2GKE	A
3OCZ	A
2P9W	A
3TV3	H
1TJY	A
2I6C	A
3TV3	L
3KH1	A
1OH4	A
4H6C	A
4HP8	A
2IYV	A
3NHE	A
3NHE	B
3T47	A
1Z6M	A
3GIX	A
1SG4	A
1QNR	A
3RO8	A
3SD6	A
3D02	A
2MHR	A
7FD1	A
3AJD	A
2Y5P	A
1NUY	A
1NCW	H
3HUP	A
1NCW	L
2YD6	A
1GYX	A
2Q4N	A
1N0Q	A
3PVK	A
1TBF	A
4EUO	A
2WLT	A
2WNV	A
2WNV	B
2WNV	C
1PLC	A
3PN3	A
2QJZ	A
3KFA	A
3FO3	A
2PC1	A
3TM8	A
2J6B	A
4GXW	A
2GZQ	A
3SFJ	A
2AQN	A
3IQL	A
1NYK	A
4FB2	A
1JO0	A
1SJW	A
2AEB	A
2JDA	A
2RE2	A
3BMX	A
2W91	A
1B0B	A
1VMH	A
2IWN	A
3RKG	A
3E8O	A
3IVV	A
2G84	A
3ELF	A
1OI6	A
3NO2	A
3IV0	A
1CTQ	A
3UQI	A
1QWY	A
3MNG	A
3LNY	A
2NR7	A
3CX2	A
3H63	A
1OOT	A
1J96	A
3A09	A
2TPS	A
2WNF	A
3QNS	A
1VHU	A
3ACX	A
1ONH	A
2QIM	A
3EPW	A
3DA8	A
3PMO	A
4FCH	A
30000000000	A
4EAE	A
3P73	A
3PIU	A
3P73	B
1SN4	A
3FCI	A
2ZWU	A
2IZX	A
3K6Y	A
3LG3	A
1Y6X	A
2X45	A
1LK2	A
1LK2	B
2Q9O	A
2R5O	A
1QFT	A
1XSO	A
4EQI	A
3IB5	A
2RFV	A
2IBL	A
3BC9	A
3I10	A
3AP9	A
2ODK	A
1Q92	A
2QPX	A
3ZTP	A
3H4N	A
2XT1	A
2XOL	A
3QXZ	A
3TA6	A
2XT1	B
3D25	A
3DTB	A
1CY5	A
3NSZ	A
3CU4	A
3QU3	A
1DBF	A
3K5J	A
2ZHJ	A
1UP9	A
4HDE	A
1V9Y	A
4H6Q	A
3S8S	A
2BOQ	A
3C8Y	A
2GF3	A
3OFG	A
2FS6	A
2GKP	A
4I4A	A
3GBW	A
3S2J	A
2W7A	A
3V3W	A
2R75	1
3NDH	A
1KKO	A
3ERX	A
1RCF	A
2G7S	A
3GZR	A
3BT5	A
2P7O	A
3B5O	A
1G2R	A
2GSO	A
3CIM	A
3F40	A
2WQ4	A
3AJ7	A
4B4U	A
3NO0	A
4EVQ	A
4AG1	A
2R6Q	A
4AV5	A
2GYQ	A
3CVB	A
3EBX	A
4AG1	C
1QH4	A
2ZUX	A
3K01	A
3GNZ	P
3LJD	A
4H8E	A
1USE	A
3N01	A
2W4F	A
3ELN	A
1LLF	A
3E7U	X
3U6G	A
4EDH	A
3G4E	A
1R85	A
3POJ	A
2XNQ	A
2Y8E	A
2NLV	A
2XRW	A
1JND	A
1RRO	A
3IQT	A
4B6G	A
3CA6	A
2P51	A
3EJV	A
2OZH	A
1OUW	A
4EIV	A
1VKK	A
1WDD	A
3CKM	A
1FD3	A
4EFI	A
1GVF	A
3BQP	A
3BBB	A
3PES	A
1WDD	S
3NUA	A
3ZVS	A
1KV0	A
3SO6	A
2VJI	A
2J23	A
3G7R	A
4HWM	A
4E4R	A
4DT4	A
3TK2	A
3A7L	A
3SWO	A
3D32	A
3M6W	A
1QKS	A
2P4F	A
2XKN	A
1VF8	A
2P8I	A
2XKN	B
2PHN	A
1J8Q	A
3SBM	A
2IMQ	X
3I45	A
1W2P	A
3IA9	A
3IA9	B
2VE8	A
2WK1	A
3TOW	A
3IP5	A
4G0X	A
3G3F	A
2X02	A
3MBK	A
2Y3C	A
1AWD	A
3BD1	A
2RFF	A
3BXU	A
2XDW	A
1HYO	A
3N2W	A
1PWA	A
2UV4	A
3UQY	L
3A8U	X
3UQY	S
1U7I	A
3B79	A
2PMR	A
3GBA	A
3MAO	A
2ZHN	A
2IMF	A
3VCN	A
3R2V	A
3V75	A
2ORD	A
2AXI	A
3S83	A
4GUC	A
2FTR	A
1GK8	A
3M07	A
2RDQ	A
2FTR	B
1GK8	I
3PF4	A
1X9D	A
2FGO	A
2EHZ	A
3R0L	A
3R0L	B
3R0L	D
1X1R	A
3L41	A
4GT9	A
3VCX	A
2XZC	H
3BOO	A
1QOP	A
1QOP	B
2XZC	L
2E5F	A
3MJO	A
4EVU	A
3CHV	A
4HNL	A
3DAQ	A
3I33	A
3O46	A
1EAX	A
2HO2	A
4EVU	B
1VJU	A
2J5Y	A
3Q62	A
3ISX	A
4GVF	A
4EVS	A
4EEW	A
1XBI	A
2BRF	A
2J73	A
3SSJ	A
2F5V	A
1GVE	A
4AC1	X
2D5W	A
3NGG	A
2IQY	A
2FB6	A
3PKV	A
1TVN	A
3P0B	A
3PZ9	A
1FUS	A
2HW2	A
3HAW	A
3HAW	B
3Q6V	A
3FDE	A
1F1G	A
3IIS	M
1WCW	A
3IKW	A
4ERY	A
3GO5	A
3LLU	A
2VPT	A
4HRT	A
3SUK	A
4HRT	B
3LM3	A
3BOM	A
2ZL7	A
3G8H	A
3BOM	B
1Z41	A
3DXL	A
2CKK	A
3G7N	A
1RHS	A
4HC5	A
2GQT	A
3H7R	A
2BJK	A
3LAS	A
3E2D	A
2Q7W	A
1F1E	A
1THM	A
1S9U	A
1U9C	A
2JIK	A
2XR5	A
1VIM	A
3JUM	A
3CI7	A
2CZ2	A
3FMY	A
2GOU	A
2R14	A
3SJM	A
1LZJ	A
3T49	A
3H0N	A
3EER	A
3B7E	A
2I24	N
3SU1	A
2FI1	A
2FSQ	A
1KGD	A
3R0V	A
1KQW	A
1X3S	A
4AE7	A
2VIF	A
4EQ8	A
3TDN	A
3TDN	B
2Q52	A
1BQK	A
2FXU	A
2R8U	A
1WZD	A
1GQI	A
3LZL	A
3GXH	A
2R8E	A
2GKO	A
3BO6	A
3MHY	A
3HNX	A
3GXH	B
1OBX	A
2HZC	A
3MJF	A
3I3F	A
4EFP	A
1M1F	A
3PEY	A
3V7N	A
3KWU	A
3U7R	A
1RJU	V
2I49	A
1Y2K	A
3S42	A
3E0X	A
2Y5D	A
3DB7	A
1UXZ	A
1VMG	A
1KUG	A
2JEK	A
2I5F	A
3LED	A
1Y9U	A
3AU2	A
2F9S	A
1ZGO	A
4AWE	A
3MVC	A
2W6A	A
1OAF	A
3TE4	A
3OJ7	A
1Q5Y	A
2WY4	A
3LSN	A
3GR3	A
2F22	A
2RA9	A
4DND	A
3PLW	A
2ZO6	A
256B	A
2HIY	A
3ACH	A
3SD2	A
3LMZ	A
3ASL	A
1PA2	A
2GDG	A
1ZUY	A
3VK5	A
3CZT	X
2ACF	A
2ZZV	A
1FO8	A
3SP7	A
2IVY	A
3KNB	A
2YC3	A
3KNB	B
3GZB	A
3NUF	A
2PIE	A
4GOF	A
3NUF	B
3GZB	B
4H5I	A
3HX8	A
2UXW	A
2DRK	A
3G16	A
3MWX	A
3MUX	A
2QNG	A
4DQ5	A
3BOE	A
2I51	A
3M6Z	A
3ULT	A
3SUJ	A
3OD9	A
3LFT	A
2FGQ	X
4H15	A
1MXR	A
3TEM	A
2CIA	A
3TNL	A
4GWG	A
2V0U	A
3FAS	A
3BER	A
3H9C	A
1E5K	A
1P4C	A
2QJW	A
3MDX	A
3HZP	A
3PID	A
2NXB	A
1VH5	A
3N4J	A
3PFG	A
3SGZ	A
3O3X	A
1Z72	A
2VWS	A
2HOX	A
3NWP	A
1KQR	A
2VS0	A
3UK0	A
1R26	A
4EQ9	A
2OA2	A
3BJE	A
3KE7	A
3RL3	A
4INF	A
1RCQ	A
2NN5	A
1FM0	D
1FM0	E
3LY0	A
2OXG	A
2QNT	A
1VMF	A
2BFF	A
3LS9	A
3IX3	A
2OXG	B
2BFF	B
2Y8K	A
1PZ4	A
4F8X	A
3IMK	A
4DWR	A
2J1V	A
2RC8	A
1L6R	A
1EAZ	A
2J5G	A
3AK2	A
3TAK	A
2CXN	A
3KYJ	A
3B0F	A
3URR	A
2CB8	A
1OKI	A
3CJS	A
3KYJ	B
3CJS	B
4GNE	A
1M0L	A
3I4W	A
2EIY	A
1WL8	A
3GP6	A
2HZL	A
2YCD	A
3U3G	A
3MCX	A
2CJT	A
3BA1	A
2A2A	A
2R8O	A
1KB0	A
2P0N	A
2CJT	C
3D5P	A
2QED	A
3GIW	A
3EYI	A
1ZIR	A
1W1H	A
1DRY	A
2W1V	A
4FZL	A
4e+34	A
2BU3	B
3FTD	A
2VX5	A
3N5A	A
2CYG	A
3L4R	A
2IMI	A
1Z5R	A
3O1F	A
1JL7	A
1WBI	A
3ZXF	A
1N82	A
3CP7	A
1O4Y	A
4AMM	A
2ZWS	A
1K3I	A
3SLZ	A
2YZ1	A
3V5A	A
1GVZ	A
2QHA	A
1RKQ	A
3KM5	A
4HOJ	A
1YPQ	A
1KS8	A
3ZZS	A
3V43	A
1LRI	A
2END	A
4AU1	A
3QC0	A
4BA6	A
1N8V	A
3VXJ	A
2XQO	A
1M55	A
3NKE	A
3NHI	A
3N9G	H
3N9G	L
3UUE	A
3PP2	A
3FCN	A
1KW3	B
3KUS	A
3IWF	A
2WCJ	A
3IM9	A
2GQW	A
3HF5	A
3U65	A
2WIY	A
3C3Y	A
3KUS	B
2WWZ	C
3VG7	A
4E6U	A
2F5T	X
3A40	X
3LHN	A
3NI6	A
2QVK	A
1G57	A
3MDU	A
1U4G	A
2EAQ	A
3AI5	A
1S0P	A
1XPH	A
3BDI	A
1QQF	A
3I11	A
1Z67	A
4G41	A
3KWR	A
3LWC	A
1UAY	A
2ERW	A
2QJL	A
4E9O	X
1Q0R	A
1UKU	A
2XS7	A
3U2U	A
2W3Z	A
1S2O	A
1JLT	A
3I3Q	A
3KKG	A
3OAJ	A
2UVO	A
1JLT	B
2IA7	A
3GJY	A
3ZXK	A
2Y9F	A
3LYD	A
2C0C	A
1XD3	A
4FTF	A
1XYZ	A
1ECA	A
2OVJ	A
1C1X	A
2OLB	A
3Q7X	A
3UKO	A
3FDO	A
2WZX	A
2PR7	A
1JU2	A
4IOG	A
3I4O	A
2Y39	A
7ATJ	A
3OOX	A
3LAE	A
2VW8	A
3IE4	A
3HPW	A
3HPW	C
1TZP	A
3AMC	A
1RL0	A
3I7M	A
3ZVZ	B
3US6	A
2Q0L	A
2HEW	F
1ZK5	A
1Y8A	A
3ISG	A
4HU2	A
2VXV	H
2WZB	A
2VXV	L
2VEZ	A
1X54	A
2OZT	A
3ITF	A
3OCJ	A
3MQH	A
1YC5	A
1F7D	A
2QFA	A
3FQ4	A
2Z98	A
2QFA	B
2QFA	C
2BWQ	A
3CTP	A
3T94	A
1LM4	A
2FUF	A
2VNG	A
4F87	A
2EWH	A
3LAX	A
3H87	A
3G1P	A
3H87	C
3N3M	A
4A2V	A
3VOG	A
2OG5	A
2HQ2	A
3F6V	A
3F14	A
1ZKK	A
2EPL	X
2W47	A
2WUJ	A
1M22	A
1EW4	A
3BKR	A
3KPE	A
3SY1	A
3PMP	A
3KPE	B
2WAG	A
1RPO	A
1G5A	A
3RPC	A
1HNJ	A
3VW9	A
1R66	A
2QIP	A
4F66	A
1I71	A
2GLZ	A
1M7G	A
2OH1	A
1M7G	B
3MBR	X
2YIM	A
1KJV	A
1KJV	B
4E6F	A
2XPW	A
3B4N	A
4ESE	A
3V9O	A
1ABA	A
2ODI	A
1VTZ	0
2W1S	A
3SZA	A
1PKH	A
2WLR	A
3O8M	A
3NER	A
3ZYQ	A
1VYO	A
2X04	A
1VYK	A
2X3M	A
3ORS	A
2PQX	A
1XNB	A
3MR0	A
2V25	A
3N1S	A
2FR5	A
1SR7	A
1O9R	A
2W9H	A
3GA3	A
3RTL	A
3DSB	A
2XZI	A
3VMX	A
2BRY	A
3FYN	A
3FUC	A
3T0V	A
1TKE	A
1RK6	A
1FX2	A
1V05	A
3BOJ	A
1OS6	A
4GOE	B
4GXV	H
3ROB	A
2BCM	A
2DT8	A
3R5T	A
1DLF	H
1MQD	A
1DLF	L
1JI7	A
1JI7	C
1W70	A
2W40	A
4I0V	A
3ALJ	A
1U3W	A
1Z1S	A
3FG9	A
3FG9	B
3IS3	A
1HLQ	A
2ERF	A
2B0A	A
3FW9	A
2Z8X	A
3A7I	A
3O4A	A
2QFE	A
1WLU	A
4HDR	A
2GCU	A
3HHP	A
1BGF	A
4HDR	B
1MZY	A
8ABP	A
2WOL	A
1EK0	A
1HZ4	A
1JIG	A
2XPC	A
1U06	A
3PMC	A
3ZBD	A
1QRE	A
2IMS	A
2OLM	A
3ICV	A
1G3P	A
3AV8	A
1UPQ	A
3TS3	A
3OL0	A
3L46	A
3SEB	A
3GJ0	A
3HPC	X
3VF3	A
3LBM	A
2XWL	A
3FP6	E
2Q5C	A
3H5Z	A
3K12	A
